# The effect of genome organisation on selection efficiency in two contrasted plant species

**DOI:** 10.64898/2025.12.19.695387

**Authors:** Jennifer E. James, Martin Lascoux

## Abstract

Does the distribution of fitness effects of new mutations vary across the genome? Under the classical Fisher Geometric Model (FGM) we might not expect it to. In FGM, phenotypic traits are envisioned as dimensions of a landscape, with fitness determined by position in the landscape, i.e., the particular combination of traits of an individual. New mutations are represented by vectors that move from an ancestral to a new phenotype. In classical FGM these vectors affect all trait dimensions simultaneously (’universal pleiotropy’). However, introducing partial and modular pleiotropy into an FGM framework leads to an expectation that parameters of the DFE will vary with mutational pleiotropy-the number of traits affected by individual mutations. Here we address this prediction by investigating whether traits related to mutational pleiotropy, expression level and network connectivity, affect the parameters of the DFE using whole genome data from A. thaliana and C. grandiflora, two closely related Brassica species that vary significantly in their demography and mating system, and therefore, in effective population size and the effects of linked selection. Results were similar across both species. We found that expression level and network connectivity were predictive of the parameters of the deleterious DFE, even once co-correlations among genome biology traits were accounted for. Our results suggest that, across the genome, molecular evolutio(high mutational pleiotropy). nary patterns agree with the predictions of FGM, albeit relaxing the assumption of universal pleiotropy, and that variation in mutational pleiotropy among genes is sufficient to have detectible effects on the DFE.

**Significance statement:** How do the effects of new mutations vary across the genome? If mutations in some genes affect many traits (high mutational pleiotropy), we hypothesise they will be more strongly deleterious, with lower variance in their selective effects. We test this by investigating the distribution of effects of new mutations across genes that vary in features that are related to mutational pleiotropy: expression level, gene network connectivity, and number of associated GO terms. The mean strength and coefficient of variation of selection of new mutations varied across genes with different features in the manner expected by our hypothesis. This demonstrates that important parameters of molecular evolution can vary across the genome with genome architecture.
