## Supplementary material for "The effect of genome organisation on selection efficiency in two contrasted plant species": Suppl. Tables 1 and 2

Genome Biology Factor	Filename	Factor	GroupValue	<-100	-100 to -10	-10 to -1	-1 to 0	0 to 1	>1	b	S_d	p_b	S_b	alpha	eps_an	criteria
Number of associated GO terms	GOTermCount9_9.44852191641182_PolyDFE.output	GOTermCount9	9.448521916	0.575902891	0.192394599	0.105692374	0.126001441	8.69451520824072e-06	3.64791752360816e-10	0.264761978	-970.7360246	8.69488e-06	0.099216997	6.9e-05	5.61344e-06	0.00025
Number of associated GO terms	GOTermCount8_7.56011450381679_PolyDFE.output	GOTermCount8	7.560114504	0.508836292	0.23256523	0.123854087	0.134736344	8.0432585353174e-06	3.45146466962376e-09	0.283635598	-481.7731587	8.04671e-06	0.128962038	6.1e-05	0.01035825	9e-05
Number of associated GO terms	GOTermCount7_6.36766121270452_PolyDFE.output	GOTermCount7	6.367661213	0.488152173	0.232935552	0.128419726	0.150384073	9.05878140287086e-05	1.78889959713269e-05	0.268585293	-454.5299698	0.000108477	0.554830994	0.000913	0.003179474	0.00148
Number of associated GO terms	GOTermCount6_5.49478079331942_PolyDFE.output	GOTermCount6	5.494780793	0.453200105	0.262624532	0.138959245	0.145125764	7.47895163409895e-05	1.55653936589895e-05	0.292540069	-308.917826	9.035491e-05	0.568603339	0.000787	0.003567445	0.00039
Number of associated GO terms	GOTermCount5_4.74136321195145_PolyDFE.output	GOTermCount5	4.741363212	0.416251546	0.28386251	0.149379611	0.150476978	2.87046541348479e-05	6.50195865148362e-07	0.300598524	-234.5617492	2.935485e-05	0.262471366	0.000211	0.011097821	1e-04
Number of associated GO terms	GOTermCount4_4_PolyDFE.output	GOTermCount4	4	0.378021281	0.266332635	0.155830413	0.199674971	0.000116401	2.42976447452081e-05	0.251395918	-225.5318069	0.000140699	0.569396893	0.000903	0.009739634	0.00068
Number of associated GO terms	GOTermCount3_3.18740157480315_PolyDFE.output	GOTermCount3	3.187401575	0.227489762	0.363573606	0.207699815	0.201211369	2.5198308577945e-05	2.50051422012731e-07	0.311772225	-75.73646762	2.544836e-05	0.216321922	0.000133	3.18442e-05	8e-05
Number of associated GO terms	GOTermCount2_2.98611111111111_PolyDFE.output	GOTermCount2	2.986111111	0.326748114	0.275770666	0.167862969	0.229559405	5.6501919533436e-05	2.34421046652056e-06	0.239439745	-166.5407647	5.884613e-05	0.310272109	0.000289	8.660098e-05	8e-05
Number of associated GO terms	GOTermCount10_14.678_PolyDFE.output	GOTermCount10	14.678	0.631616248	0.183950979	0.092528003	0.091814381	8.46437554462565e-05	5.74576455369957e-06	0.302954066	-1148.673714	9.038952e-05	0.362888767	0.001116	0.000398377	0.00091
Number of associated GO terms	GOTermCount1_1.97130434782609_PolyDFE.output	GOTermCount1	1.971304348	0.400103766	0.244176406	0.147269761	0.208380972	6.55997854074331e-05	3.49562459256436e-06	0.232748466	-294.2438615	6.909541e-05	0.335123313	0.000379	0.00951062	0.00015
Expression level (fpkm)	fpkmpolcounts9_165160.494261005_PolyDFE.output	fpkmpolcounts9	165160.4943	0.416842792	0.246327978	0.144567196	0.191749828	0.000313272	0.000198934	0.244618577	-310.2767951	0.000512206	1.057356499	0.004321	0.002173323	0.00735
Expression level (fpkm)	fpkmpolcounts8_111739.875090759_PolyDFE.output	fpkmpolcounts8	111739.8751	0.364510875	0.283277661	0.161456736	0.190656993	8.70524825498098e-05	1.06826174501862e-05	0.267579552	-191.580487	9.77351e-05	0.451744051	0.000616	0.011224452	1e-04
Expression level (fpkm)	fpkmpolcounts7_69803.3893388143_PolyDFE.output	fpkmpolcounts7	69803.38934	0.374752469	0.287000571	0.159656979	0.178562575	2.6586894902092e-05	8.18705097938022e-07	0.278615032	-196.1151377	2.74056e-05	0.284837093	0.000169	0.000142766	1e-04
Expression level (fpkm)	fpkmpolcounts6_40066.9898378811_PolyDFE.output	fpkmpolcounts6	40066.98984	0.431934667	0.239268103	0.140506959	0.188192225	8.44435692824996e-05	1.36033607175401e-05	0.242723197	-351.635411	9.804693e-05	0.50629595	0.000649	0.017994948	5e-04
Expression level (fpkm)	fpkmpolcounts5_21910.610607979_PolyDFE.output	fpkmpolcounts5	21910.61061	0.351673979	0.263207819	0.160251963	0.224704484	0.000138754	2.30028818086758e-05	0.234655539	-203.2505507	0.000161756	0.512696415	0.000901	0.013580879	1e-04
Expression level (fpkm)	fpkmpolcounts4_9693.84219559246_PolyDFE.output	fpkmpolcounts4	9693.842196	0.307035315	0.295058598	0.17603532	0.22184032	3.04068766128207e-05	4.00033871583716e-08	0.25517678	-137.450634	3.044688e-05	0.150721019	0.000142	0.008258083	9e-05
Expression level (fpkm)	fpkmpolcounts3_3627.46511673825_PolyDFE.output	fpkmpolcounts3	3627.465117	0.214735808	0.390139439	0.214221363	0.180821282	7.15090905395455e-05	1.06000594604083e-05	0.344373417	-68.64768633	8.210915e-05	0.488474481	0.000541	0.008038794	9e-05
Expression level (fpkm)	fpkmpolcounts20_11595177.9655843_PolyDFE.output	fpkmpolcounts20	11595177.97	0.678527709	0.162944161	0.080577641	0.077783829	0.000154368	1.22919479287331e-05	0.308926462	-1713.579813	0.00016666	0.383580729	0.002447	0.000181755	0.00048
Expression level (fpkm)	fpkmpolcounts2_1403.58228993056_PolyDFE.output	fpkmpolcounts2	1403.58229	0.169040602	0.37400091	0.228785395	0.227887095	0.000268149	1.78487568400776e-05	0.307066368	-53.857645	0.000285998	0.360483777	0.001421	6.82098e-05	0.00025
Expression level (fpkm)	fpkmpolcounts19_2453704.9365376_PolyDFE.output	fpkmpolcounts19	2453704.937	0.65124984	0.16642581	0.087274186	0.094965916	7.86791863689462e-05	5.56783363103719e-06	0.28322228	-1671.925717	8.424702e-05	0.368087254	0.001016	0.01295472	8e-05
Expression level (fpkm)	fpkmpolcounts18_1528364.55783578_PolyDFE.output	fpkmpolcounts18	1528364.558	0.605749905	0.175984141	0.097795051	0.120427903	4.29707646829591e-05	2.87253170139223e-08	0.258323775	-1377.091962	4.299949e-05	0.136777113	0.000366	1.360668e-05	7e-05
Expression level (fpkm)	fpkmpolcounts17_1120703.3763524_PolyDFE.output	fpkmpolcounts17	1120703.376	0.582877364	0.21177117	0.105043986	0.100084792	0.000184183	3.85062766599109e-05	0.312067672	-708.4628001	0.000222689	0.569814739	0.002788	0.005301765	0.001
Expression level (fpkm)	fpkmpolcounts16_868651.985153683_PolyDFE.output	fpkmpolcounts16	868651.9852	0.596359745	0.17512152	0.099498065	0.128944741	7.47154562540375e-05	1.21436374600492e-06	0.24851195	-1399.553156	7.592982e-05	0.241803513	0.000639	0.000271956	1e-04
Expression level (fpkm)	fpkmpolcounts15_687737.459218445_PolyDFE.output	fpkmpolcounts15	687737.4592	0.576246815	0.17453938	0.102993887	0.146075986	0.000125997	1.79352836022773e-05	0.231864795	-1392.933247	0.000143933	0.480174655	0.001213	0.000665275	0.00031
Expression level (fpkm)	fpkmpolcounts14_552808.939348135_PolyDFE.output	fpkmpolcounts14	552808.9393	0.494237207	0.238367167	0.127608946	0.139707667	7.15855911994634e-05	7.42774880058139e-06	0.282362738	-435.7369171	7.901334e-05	0.422941377	0.000666	0.009664647	0.00031
Expression level (fpkm)	fpkmpolcounts13_444765.639958674_PolyDFE.output	fpkmpolcounts13	444765.64	0.551376174	0.18826398	0.109777567	0.150399138	0.000156423	2.67183531865722e-05	0.238200161	-1010.879354	0.000183141	0.519505736	0.001527	0.006371234	0.00012
Expression level (fpkm)	fpkmpolcounts12_368454.159216744_PolyDFE.output	fpkmpolcounts12	368454.1592	0.493667973	0.244556134	0.128166283	0.133550447	5.31819677268563e-05	5.97955227310543e-06	0.292820405	-408.1709348	5.916152e-05	0.436314331	0.000524	0.010027771	1e-04
Expression level (fpkm)	fpkmpolcounts11_301124.578454271_PolyDFE.output	fpkmpolcounts11	301124.5785	0.483511348	0.234584546	0.129601391	0.152252704	4.84090310096663e-05	1.60269899029952e-06	0.267961239	-440.4913256	5.001173e-05	0.290649641	0.000364	2.49068e-05	9e-05
Expression level (fpkm)	fpkmpolcounts10_232630.121301488_PolyDFE.output	fpkmpolcounts10	232630.1213	0.49863654	0.208001355	0.122591139	0.170314813	0.000243815	0.000212338	0.235749614	-641.4822932	0.000456153	1.307792335	0.004848	0.003483837	6e-04
Expression level (fpkm)	fpkmpolcounts1_564.553186829096_PolyDFE.output	fpkmpolcounts1	564.5531868	0.057727838	0.410352002	0.296871412	0.234819175	0.000222108	7.46448968969027e-06	0.370042503	-25.20823442	0.000229573	0.291880311	0.001046	0.008570115	8e-05
Gene network connectivity	NetworkConnectivitypolcounts9_24.120527306968_PolyDFE.output	NetworkConnectivitypolcounts9	24.12052731	0.47103352	0.213079161	0.128390412	0.187408454	8.41220269968135e-05	4.33085300322045e-06	0.226921261	-546.5860208	8.845288e-05	0.33148745	0.00054	2.290461e-05	0.00022
Gene network connectivity	NetworkConnectivitypolcounts8_18.579797979798_PolyDFE.output	NetworkConnectivitypolcounts8	18.57979798	0.439964795	0.246273481	0.140126888	0.1735741	5.61182759934997e-05	4.61819400654484e-06	0.257637422	-339.6647498	6.073647e-05	0.388117304	0.000408	0.000303473	0.00027
Gene network connectivity	NetworkConnectivitypolcounts7_14.5434343434343_PolyDFE.output	NetworkConnectivitypolcounts7	14.54343434	0.448146984	0.24979481	0.138896614	0.163066429	8.19925814182776e-05	1.31703085817225e-05	0.268242874	-338.7531292	9.516289e-05	0.50565701	0.00072	0.005042488	0.00039
Gene network connectivity	NetworkConnectivitypolcounts6_11.3523622047244_PolyDFE.output	NetworkConnectivitypolcounts6	11.3523622	0.413419758	0.275213428	0.149380443	0.161825345	0.000106914	5.41127851099166e-05	0.285004963	-245.594607	0.000161027	0.917009172	0.001493	0.021231751	7e-05
Gene network connectivity	NetworkConnectivitypolcounts5_8.32780082987552_PolyDFE.output	NetworkConnectivitypolcounts5	8.32780083	0.393061299	0.272604392	0.153636735	0.180324081	0.000291742	8.17509761890101e-05	0.268602865	-230.7797948	0.000373493	0.658231615	0.002754	0.00300283	0.00156
Gene network connectivity	NetworkConnectivitypolcounts4_5.86111111111111_PolyDFE.output	NetworkConnectivitypolcounts4	5.861111111	0.408264678	0.226669064	0.141705701	0.223278154	8.16047617058224e-05	7.98298294135691e-07	0.213836139	-359.8128473	8.240306e-05	0.215661534	0.000399	2.865013e-05	9e-05
Gene network connectivity	NetworkConnectivitypolcounts3_3.91528925619835_PolyDFE.output	NetworkConnectivitypolcounts3	3.915289256	0.353152906	0.289970008	0.164977737	0.191861082	3.80690492446378e-05	1.98000755347039e-07	0.270764503	-175.7511974	3.826705e-05	0.189966947	0.00021	0.011045215	9e-05
Gene network connectivity	NetworkConnectivitypolcounts20_484.82304526749_PolyDFE.output	NetworkConnectivitypolcounts20	484.8230453	0.641959327	0.17966723	0.089901246	0.088403829	6.73341536544525e-05	1.03438634557751e-06	0.304916621	-1242.736687	6.836854e-05	0.238600592	0.000822	5.981085e-05	1e-04
Gene network connectivity	NetworkConnectivitypolcounts2_2.38919925512104_PolyDFE.output	NetworkConnectivitypolcounts2	2.389199255	0.36120154	0.278837091	0.161428975	0.198203676	0.000210589	0.000118129	0.259826775	-193.5483118	0.000328717	0.977111656	0.002579	0.014413186	0.00051
Gene network connectivity	NetworkConnectivitypolcounts19_242.979245283019_PolyDFE.output	NetworkConnectivitypolcounts19	242.9792453	0.562764485	0.229478473	0.11015286	0.097409171	0.000147677	4.73341049874731e-05	0.329129156	-547.627133	0.000195011	0.706301085	0.002668	0.003864947	4e-04
Gene network connectivity	NetworkConnectivitypolcounts18_166.315581854043_PolyDFE.output	NetworkConnectivitypolcounts18	166.3155819	0.480767207	0.296775736	0.130148303	0.092218019	8.40620564670491e-05	6.67317353297836e-06	0.383851696	-259.7100496	9.073523e-05	0.383163759	0.001092	0.016509263	0.00042
Gene network connectivity	NetworkConnectivitypolcounts17_125.539094650206_PolyDFE.output	NetworkConnectivitypolcounts17	125.5390947	0.502432111	0.2640619	0.126027312	0.107424887	5.17074697189424e-05	2.08199028106648e-06	0.338052169	-347.465549	5.378946e-05	0.30752641	0.000545	1.948553e-05	8e-05
Gene network connectivity	NetworkConnectivitypolcounts16_100.908888888889_PolyDFE.output	NetworkConnectivitypolcounts16	100.9088889	0.493459225	0.214123877	0.124680824	0.167600736	0.000114682	2.06556305103467e-05	0.241842373	-580.4630883	0.000135338	0.531974778	0.001018	5.508761e-05	9e-05
Gene network connectivity	NetworkConnectivitypolcounts15_83.2442105263158_PolyDFE.output	NetworkConnectivitypolcounts15	83.24421053	0.506904749	0.242961867	0.12485607	0.125158506	0.000109678	9.13023078663588e-06	0.30114023	-428.2726086	0.000118808	0.389723616	0.001092	0.019226722	0.00013
Gene network connectivity	NetworkConnectivitypolcounts14_68.9823788546256_PolyDFE.output	NetworkConnectivitypolcounts14	68.98237885	0.552734776	0.181221086	0.108254687	0.157789451	0	0	0.227016759	-1163.623196	0	0	0	0.029911165	9e-05
Gene network connectivity	NetworkConnectivitypolcounts13_56.8063872255489_PolyDFE.output	NetworkConnectivitypolcounts13	56.80638723	0.478980525	0.241381509	0.131279178	0.148219386	0.000127245	1.21570037637797e-05	0.276050442	-404.8086608	0.000139402	0.409926898	0.001103	0.009954584	0.00034
Gene network connectivity	NetworkConnectivitypolcounts12_47.4549878345499_PolyDFE.output	NetworkConnectivitypolcounts12	47.45498783	0.422677979	0.300891722	0.148023773	0.128350818	4.9669945442643e-05	6.03839455737276e-06	0.334609081	-216.6205134	5.570834e-05	0.450046687	0.000509	0.002960312	7e-05
Gene network connectivity	NetworkConnectivitypolcounts11_38.9885931558935_PolyDFE.output	NetworkConnectivitypolcounts11	38.98859316	0.46462227	0.250839616	0.135390999	0.149105662	4.01422268681006e-05	1.31118313184686e-06	0.281263515	-354.1222641	4.145341e-05	0.289549555	0.000306	0.001366173	0.00017
Gene network connectivity	NetworkConnectivitypolcounts10_30.9454545454545_PolyDFE.output	NetworkConnectivitypolcounts10	30.94545455	0.442909388	0.251008129	0.140143785	0.165758801	0.000136862	4.30350477154118e-05	0.266772819	-329.0708064	0.000179897	0.699119506	0.001475	0.002971078	0.00146
Gene network connectivity	NetworkConnectivitypolcounts1_1.10486891385768_PolyDFE.output	NetworkConnectivitypolcounts1	1.104868914	0.304151662	0.281130301	0.17353414	0.241050506	0.000122154	1.12376791263635e-05	0.236731946	-143.9059634	0.000133391	0.404201203	0.000655	0.00017046	0.00027
Independent expression level	expresscorrec9_0.0295528328506449_PolyDFE.output	expresscorrec9	0.029552833	0.501290054	0.21697307	0.123678101	0.157947935	9.3698776527984e-05	1.7140323471998e-05	0.251504037	-571.8158374	0.000110839	0.53572027	0.000884	0.013644779	8e-05
Independent expression level	expresscorrec8_-0.102106617119994_PolyDFE.output	expresscorrec8	-0.102106617	0.450855621	0.247748158	0.138080671	0.163276048	3.73799822462884e-05	2.12210775374366e-06	0.266787998	-348.3003833	3.950209e-05	0.342003842	0.000275	6.868289e-05	0.00022
Independent expression level	expresscorrec7_-0.268733676377848_PolyDFE.output	expresscorrec7	-0.268733676	0.482801556	0.201998738	0.123967948	0.190996168	0.000188631	4.69592409213515e-05	0.217464397	-665.5380353	0.000235591	0.620033659	0.001636	0.000297277	0.00073
Independent expression level	expresscorrec6_-0.454985622060733_PolyDFE.output	expresscorrec6	-0.454985622	0.400353719	0.258399334	0.149975775	0.191106906	0.000153096	1.11704969109061e-05	0.252338014	-262.8258039	0.000164267	0.371994108	0.000996	0.004144302	0.00061
Independent expression level	expresscorrec5_-0.689232783629011_PolyDFE.output	expresscorrec5	-0.689232784	0.386669052	0.276950536	0.155682366	0.18061112	8.47949318623087e-05	2.13151813766022e-06	0.271004543	-218.6394106	8.692645e-05	0.269670589	0.000526	0.009647914	0.00071
Independent expression level	expresscorrec4_-1.01649681899209_PolyDFE.output	expresscorrec4	-1.016496819	0.360811164	0.293659937	0.163660584	0.181627835	0.000193996	4.64841678969874e-05	0.280340382	-178.4148856	0.000240481	0.608447327	0.001713	0.008955132	0.00053
Independent expression level	expresscorrec3_-1.39498792358313_PolyDFE.output	expresscorrec3	-1.394987924	0.280187845	0.329524092	0.188225144	0.201888485	0.000144722	2.97105895364913e-05	0.288434663	-106.6256609	0.000174433	0.564959792	0.001092	0.00657595	0.00042
Independent expression level	expresscorrec20_1.64384929237125_PolyDFE.output	expresscorrec20	1.643849292	0.6371395	0.171348923	0.090739261	0.100664282	0.000106074	1.96066769997394e-06	0.279232251	-1510.36994	0.000108034	0.249428527	0.001158	0.000563073	0.00048
Independent expression level	expresscorrec2_-1.84225549664384_PolyDFE.output	expresscorrec2	-1.842255497	0.117009652	0.409644241	0.256793348	0.216445048	0.000106213	1.4978641815766e-06	0.348669159	-38.81479544	0.00010771	0.233895899	0.000521	0.000169026	7e-05
Independent expression level	expresscorrec19_1.21198027854413_PolyDFE.output	expresscorrec19	1.211980279	0.573900953	0.205756831	0.107157274	0.113134472	5.01214910866299e-05	3.49128913335051e-07	0.289732494	-772.1981295	5.047062e-05	0.201057343	0.000468	0.00058461	1e-04
Independent expression level	expresscorrec18_1.01345920869762_PolyDFE.output	expresscorrec18	1.013459209	0.587955873	0.185485484	0.102432371	0.123921906	0.000171091	3.32747600209071e-05	0.261830482	-1117.983601	0.000204366	0.550929825	0.002084	0.002724453	7e-04
Independent expression level	expresscorrec17_0.87738426132849_PolyDFE.output	expresscorrec17	0.877384261	0.567830732	0.195848443	0.107671825	0.12836536	0.000271698	1.19419970552315e-05	0.264772178	-903.7290587	0.00028364	0.315692039	0.002474	0.000111195	0.0015
Independent expression level	expresscorrec16_0.760083553922724_PolyDFE.output	expresscorrec16	0.760083554	0.589030608	0.171985363	0.100340632	0.138586205	5.71667226750838e-05	2.54773249164231e-08	0.236663173	-1496.690347	5.71922e-05	0.129594381	0.000425	1.708807e-05	0.00173
Independent expression level	expresscorrec15_0.653880100805747_PolyDFE.output	expresscorrec15	0.653880101	0.51228545	0.21210028	0.120820776	0.154592979	0.000163573	3.69414053134065e-05	0.251108773	-629.0622803	0.000200515	0.59117231	0.001679	0.015826303	0.00037
Independent expression level	expresscorrec14_0.549596927234899_PolyDFE.output	expresscorrec14	0.549596927	0.548606478	0.213201482	0.113412135	0.124695757	7.50360092942604e-05	9.11086070576328e-06	0.281282907	-668.4448061	8.414687e-05	0.449823021	0.000806	0.007362645	8e-05
Independent expression level	expresscorrec13_0.455550550095831_PolyDFE.output	expresscorrec13	0.45555055	0.522599474	0.208636602	0.118299668	0.150114571	0.000224268	0.000125416	0.252676336	-677.9474879	0.000349684	0.97523749	0.003622	0.004308845	0.00082
Independent expression level	expresscorrec12_0.352182766048261_PolyDFE.output	expresscorrec12	0.352182766	0.493665859	0.227741946	0.126638572	0.151743988	0.000165851	4.37846923895258e-05	0.263970078	-489.7157309	0.000209636	0.638534365	0.001823	0.000576812	0.00093
Independent expression level	expresscorrec11_0.256082692791144_PolyDFE.output	expresscorrec11	0.256082693	0.505314912	0.230124127	0.124424416	0.140035171	9.91453732065439e-05	2.22870679345011e-06	0.276598534	-491.2345712	0.000101374	0.26195868	0.000787	0.010428554	0.00036
Independent expression level	expresscorrec10_0.144607458793027_PolyDFE.output	expresscorrec10	0.144607459	0.481810913	0.245325604	0.130962143	0.14167162	0.000156433	7.32861896873827e-05	0.284925343	-392.3466152	0.000229719	0.87528389	0.002384	0.013877873	0.00109
Independent expression level	expresscorrec1_-2.36888334387268_PolyDFE.output	expresscorrec1	-2.368883344	0.185021276	0.405844892	0.226239951	0.182811393	7.46667132853762e-05	7.82206671456898e-06	0.35600171	-58.04960222	8.248878e-05	0.424499842	0.000519	0.006678543	9e-05
Independent connectivity	conneccorrec9_-0.0842980339034622_PolyDFE.output	conneccorrec9	-0.084298034	0.452305104	0.246078325	0.137566526	0.164018817	3.06532085933009e-05	5.7527140673308e-07	0.265126645	-355.4551131	3.122848e-05	0.250360279	0.000207	2.16056e-05	7e-05
Independent connectivity	conneccorrec8_-0.184183860316366_PolyDFE.output	conneccorrec8	-0.18418386	0.43783467	0.228685133	0.137331461	0.195961725	0.00014789	3.91221888251803e-05	0.231078039	-400.4633955	0.000187012	0.639188228	0.001273	0.00670235	0.00024
Independent connectivity	conneccorrec7_-0.290130589013456_PolyDFE.output	conneccorrec7	-0.290130589	0.471501369	0.210280475	0.127661481	0.190235598	0.00026224	5.88368451103216e-05	0.223274893	-568.1433496	0.000321077	0.589305531	0.002199	0.006778759	0.00041
Independent connectivity	conneccorrec6_-0.393742258795397_PolyDFE.output	conneccorrec6	-0.393742259	0.429827498	0.262851372	0.14438609	0.162795293	0.000102875	3.68728673838525e-05	0.2765733	-285.0078408	0.000139747	0.750547643	0.001193	0.01461913	0.00087
Independent connectivity	conneccorrec5_-0.503779481448729_PolyDFE.output	conneccorrec5	-0.503779481	0.459914766	0.233919448	0.134281312	0.171794635	8.05211173086073e-05	9.31801269143939e-06	0.251298469	-411.4485402	8.983913e-05	0.441292391	0.000628	0.005718757	0.00032
Independent connectivity	conneccorrec4_-0.64208196521893_PolyDFE.output	conneccorrec4	-0.642081965	0.34240468	0.308499744	0.16981397	0.179173271	9.08541201838364e-05	1.74810598161379e-05	0.291200288	-153.7251457	0.000108335	0.54821197	0.000757	0.00021711	0.00059
Independent connectivity	conneccorrec3_-0.79988116058347_PolyDFE.output	conneccorrec3	-0.799881161	0.373814593	0.268194192	0.157022673	0.200891839	7.22676452966642e-05	4.43613470335613e-06	0.251719983	-218.6284452	7.670378e-05	0.350856566	0.000438	0.000166063	0.00033
Independent connectivity	conneccorrec20_1.17646418610722_PolyDFE.output	conneccorrec20	1.176464186	0.472122211	0.296205832	0.133063651	0.098425321	0.00012819	5.47950846726541e-05	0.372968954	-255.6091894	0.000182985	0.829321754	0.002585	0.005349892	9e-05
Independent connectivity	conneccorrec2_-0.999863180557116_PolyDFE.output	conneccorrec2	-0.999863181	0.306145305	0.320392462	0.180309188	0.192985536	0.000130702	3.68072377887607e-05	0.288547332	-124.474606	0.000167509	0.659916056	0.00115	0.014426377	3e-04
Independent connectivity	conneccorrec19_0.888229620556721_PolyDFE.output	conneccorrec19	0.888229621	0.545737421	0.209306959	0.113701423	0.131088356	0.000145644	2.0198380937031e-05	0.271550856	-704.1017355	0.000165842	0.47496161	0.001535	0.001420638	0.00087
Independent connectivity	conneccorrec18_0.719875824365329_PolyDFE.output	conneccorrec18	0.719875824	0.497273234	0.239603383	0.126988148	0.135992589	0.000132887	9.75813988912666e-06	0.286985097	-433.4211091	0.000142645	0.372819843	0.001202	0.000126584	0.00032
Independent connectivity	conneccorrec17_0.601687686244314_PolyDFE.output	conneccorrec17	0.601687686	0.429720805	0.291711614	0.146060183	0.132410811	7.78775859504588e-05	1.87104440495522e-05	0.324180282	-233.7582071	9.658803e-05	0.609246059	0.00093	0.012848345	0.00135
Independent connectivity	conneccorrec16_0.502501675002303_PolyDFE.output	conneccorrec16	0.502501675	0.432004428	0.277953089	0.145079691	0.144899862	5.61601821998936e-05	6.76915780006837e-06	0.302363157	-257.380633	6.292934e-05	0.448503736	0.000515	6.961011e-05	0.00038
Independent connectivity	conneccorrec15_0.412549713552549_PolyDFE.output	conneccorrec15	0.412549714	0.508690777	0.23211814	0.12383892	0.135276711	6.64567182316889e-05	8.99577176827204e-06	0.282773389	-484.0286176	7.545249e-05	0.470201337	0.000673	0.008188078	0.00038
Independent connectivity	conneccorrec14_0.335444175754174_PolyDFE.output	conneccorrec14	0.335444176	0.557676469	0.18539559	0.1081498	0.148514503	0.000184077	7.95606342257615e-05	0.237761876	-1079.655186	0.000263638	0.834684541	0.002597	4.876334e-05	0.00022
Independent connectivity	conneccorrec13_0.259778001518293_PolyDFE.output	conneccorrec13	0.259778002	0.474692262	0.258115541	0.133447334	0.133616513	9.98050166102216e-05	2.85450533897835e-05	0.301552476	-341.8624762	0.00012835	0.665213046	0.001269	0.010130668	0.00023
Independent connectivity	conneccorrec12_0.181392202110893_PolyDFE.output	conneccorrec12	0.181392202	0.452454468	0.269616424	0.139526342	0.138332908	6.22827308719431e-05	7.57429912801033e-06	0.303846032	-291.7943086	6.985703e-05	0.450107821	0.000599	0.013034152	9e-05
Independent connectivity	conneccorrec11_0.0947290812372563_PolyDFE.output	conneccorrec11	0.094729081	0.496489083	0.219024052	0.124913774	0.159477473	9.08327543092113e-05	4.78559569083714e-06	0.251576375	-549.3224429	9.561835e-05	0.333917217	0.000682	0.000145091	0.00021
Independent connectivity	conneccorrec10_0.00470152924757098_PolyDFE.output	conneccorrec10	0.004701529	0.530622642	0.205118908	0.116294467	0.147864186	9.84095022388276e-05	1.38743776112449e-06	0.252274445	-728.2053702	9.979694e-05	0.233880991	0.000729	0.003313277	1e-04
Independent connectivity	conneccorrec1_-1.3622033324594_PolyDFE.output	conneccorrec1	-1.362203332	0.489233423	0.189444404	0.119820858	0.20131735	0.000166455	1.75096934175167e-05	0.202971219	-833.8636904	0.000183965	0.425171912	0.001103	0.000430934	4e-04
*column headers as follows:
GroupValue = Mean value of the genome biology trait (e.g. expression level)	over the group of genes
Discretized DFE: The proportion of mutations estimated to fall into the following bins of NeS (scaled strength of selection):
<-100
-100 to -10
-10 to -1
-1 to 0
0 to 1
>1
b = shape parameter of the gamma deleterious DFE
S_d = scale parameter of the gamma deleterious DFE (NeS)
p_b = shape parameter of the exponential beneficial DFE
S_b = scale parameter of the exponential beneficial DFE (NeS)
alpha = proportion of substitutions inferred to be adaptive
eps_an = estimated rate of misinference of ancestral state
criteria = gradient of the likelihood
