## Supplementary material for "The effect of genome organisation on selection efficiency in two contrasted plant species": Suppl. Tables 1 and 2

Genome Biology Factor	Filename	Factor	GroupValue	<-100	-100 to -10	-10 to -1	-1 to 0	0 to 1	>1	b	S_d	p_b	S_b	alpha	eps_an	criteria
Number of associated GO terms	GOTermCount9_10.3554140127389_PolyDFE.output	GOTermCount9	10.35541401	0.653938517	0.174133494	0.086010002	0.08254178	0.000136559	0.003239648	0.31027122	-1355.943803	0.003376208	24.21993278	0.483163	0.000686329	0.00126
Number of associated GO terms	GOTermCount8_8.37892095357591_PolyDFE.output	GOTermCount8	8.378920954	0.650627809	0.17953878	0.08766645	0.08209908	6.15836859020336e-05	6.29717409794672e-06	0.31575198	-1229.602905	6.788086e-05	0.420582795	0.000961	0.008668826	5e-05
Number of associated GO terms	GOTermCount7_7.04444444444444_PolyDFE.output	GOTermCount7	7.044444444	0.612342903	0.196394651	0.09696529	0.092200843	0.000714356	0.001381957	0.312428148	-908.8682991	0.002096313	2.399925091	0.056877	0.009378604	0.00443
Number of associated GO terms	GOTermCount6_5.98523985239852_PolyDFE.output	GOTermCount6	5.985239852	0.597440672	0.21829207	0.098389569	0.077687381	0.00102584	0.007164467	0.355930025	-631.2039406	0.008190308	7.472850044	0.427415	0.003009114	0.00107
Number of associated GO terms	GOTermCount5_5_PolyDFE.output	GOTermCount5	5	0.600270258	0.201170172	0.100598225	0.097937546	2.37953869368646e-05	4.61306315369114e-09	0.307223729	-843.9562832	2.38e-05	0.11697892	0.000243	0.00709375	9e-05
Number of associated GO terms	GOTermCount4_4.13950762016413_PolyDFE.output	GOTermCount4	4.13950762	0.579372137	0.20445723	0.104459572	0.106002171	0.000414115	0.005294776	0.298201735	-779.2644004	0.005708891	13.27948384	0.405377	0.000886134	0.00209
Number of associated GO terms	GOTermCount3_3.43326039387309_PolyDFE.output	GOTermCount3	3.433260394	0.539362027	0.225384543	0.114061221	0.112103146	0.001155954	0.007933109	0.30531438	-548.9118036	0.009089063	7.351494477	0.36559	0.000284351	0.00149
Number of associated GO terms	GOTermCount2_2.89732142857143_PolyDFE.output	GOTermCount2	2.897321429	0.533126812	0.218495731	0.116269546	0.127436755	0.000705123	0.003966033	0.281976388	-599.0291745	0.004671156	6.110966055	0.180653	0.000258252	0.00423
Number of associated GO terms	GOTermCount10_15.8066298342541_PolyDFE.output	GOTermCount10	15.80662983	0.706419194	0.156525178	0.071464657	0.059226671	0.000875496	0.005488806	0.343926439	-1745.77585	0.006364301	6.75704066	0.40988	0.000364854	0.00167
Number of associated GO terms	GOTermCount1_1.97474747474747_PolyDFE.output	GOTermCount1	1.974747475	0.523597592	0.229674839	0.119207144	0.123083803	0.000488856	0.003947767	0.294648714	-510.9560724	0.004436623	8.565786888	0.229486	0.005001859	0.00093
Expression level	NormExpression9_-6.33943150137282_PolyDFE.output	NormExpression9	-6.339431501	0.54060738	0.227498192	0.115480359	0.114153006	0.000165492	0.002095571	0.304057437	-542.9969851	0.002261063	13.15636487	0.198676	0.014737312	0.01426
Expression level	NormExpression8_-6.5528668141853_PolyDFE.output	NormExpression8	-6.552866814	0.535943382	0.222861685	0.116913981	0.124080216	0.000132476	6.82606801917229e-05	0.288744555	-573.4882861	0.000200737	0.92707658	0.002434	0.011303401	7e-05
Expression level	NormExpression7_-6.8032808872704_PolyDFE.output	NormExpression7	-6.803280887	0.547231945	0.201390297	0.112508983	0.138634965	0.000159765	7.40457784014215e-05	0.258309472	-798.1003369	0.000233811	0.869695725	0.002494	0.007251317	0.00373
Expression level	NormExpression6_-7.08773068136708_PolyDFE.output	NormExpression6	-7.087730681	0.564101114	0.202860852	0.108006517	0.119588998	0.000376944	0.005065576	0.27977527	-788.984349	0.00544252	13.93257506	0.378043	0.001475219	0.00061
Expression level	NormExpression5_-7.42540856065444_PolyDFE.output	NormExpression5	-7.425408561	0.523424351	0.221882548	0.119712211	0.134919233	5.82579641935643e-05	3.3975558064725e-06	0.276250235	-566.668395	6.165552e-05	0.345005267	0.000519	0.005903349	0.00032
Expression level	NormExpression4_-7.82209386937635_PolyDFE.output	NormExpression4	-7.822093869	0.525331573	0.23384628	0.117977511	0.114576158	0.001146591	0.007121887	0.308012723	-485.0640352	0.008268478	6.698925194	0.319301	0.000157925	0.00057
Expression level	NormExpression3_-8.31295728642703_PolyDFE.output	NormExpression3	-8.312957286	0.515971235	0.215685965	0.120583844	0.147534192	0.000159855	6.49099241589735e-05	0.259779531	-604.3279812	0.000224765	0.805118236	0.002184	0.000901373	0.00018
Expression level	NormExpression20_-2.85075930983192_PolyDFE.output	NormExpression20	-2.85075931	0.787680803	0.118293077	0.028649015	0.008921064	0.056456041	0	0.625154914	-1287.761341	0.056456041	0.014231885	0.836673	0.008232649	0.00026
Expression level	NormExpression2_-8.98414591016635_PolyDFE.output	NormExpression2	-8.98414591	0.428821368	0.284230759	0.139416705	0.121601588	0.009221172	0.016708408	0.333076051	-241.371745	0.02592958	2.275455993	0.350348	0.000457094	0.00099
Expression level	NormExpression19_-4.03035782206745_PolyDFE.output	NormExpression19	-4.030357822	0.689206598	0.172490011	0.075387212	0.057396183	0.000669256	0.004850741	0.364563984	-1254.870397	0.005519997	7.737192542	0.412261	0.000162538	0.00014
Expression level	NormExpression18_-4.49720095828426_PolyDFE.output	NormExpression18	-4.497200958	0.696936418	0.158982739	0.074683304	0.065273448	0.000767381	0.003356709	0.331443246	-1733.749339	0.00412409	4.857092491	0.231845	0.00104659	0.00042
Expression level	NormExpression17_-4.82856926584577_PolyDFE.output	NormExpression17	-4.828569266	0.674055034	0.175848649	0.073818024	0.052189075	0.021326553	0.002762665	0.383196644	-1087.782868	0.024089218	0.461772521	0.348026	0.004066478	1e-04
Expression level	NormExpression16_-5.08188747779451_PolyDFE.output	NormExpression16	-5.081887478	0.659648486	0.197072434	0.079872124	0.052732018	0.001624912	0.009050027	0.401037366	-808.2750714	0.010674938	6.055795206	0.535315	0.005016722	1e-04
Expression level	NormExpression15_-5.29000965860176_PolyDFE.output	NormExpression15	-5.290009659	0.619932271	0.194512885	0.093534505	0.084463116	0.00154384	0.006013383	0.324085093	-916.7442478	0.007557223	4.376054226	0.280631	0.000786425	0.00096
Expression level	NormExpression14_-5.47901468485148_PolyDFE.output	NormExpression14	-5.479014685	0.634644137	0.182058115	0.091419949	0.090456847	6.35112284502748e-05	0.001357441	0.303569102	-1184.078122	0.001420952	21.86942827	0.245374	0.014742205	8e-05
Expression level	NormExpression13_-5.65552755515647_PolyDFE.output	NormExpression13	-5.655527555	0.615959834	0.191656844	0.095505489	0.092681472	0.000385335	0.003811027	0.307885036	-981.6233329	0.004196362	10.38213189	0.309739	0.000233055	0.00086
Expression level	NormExpression12_-5.81309427807823_PolyDFE.output	NormExpression12	-5.813094278	0.592703586	0.221396091	0.09948481	0.07797655	0.00162186	0.006817102	0.357748828	-604.3344378	0.008438962	4.685490438	0.331201	0.003159204	0.00062
Expression level	NormExpression11_-5.97485737708314_PolyDFE.output	NormExpression11	-5.974857377	0.616236252	0.190151472	0.096403729	0.096972276	0.000174024	6.2247144351657e-05	0.300018754	-1025.493036	0.000236271	0.749700692	0.003351	0.014227653	1e-04
Expression level	NormExpression10_-6.13772280966613_PolyDFE.output	NormExpression10	-6.13772281	0.608878658	0.196652577	0.096030832	0.089277779	0.001210785	0.007949369	0.317490919	-882.3656879	0.009160155	7.053656205	0.411042	0.000340424	0.00044
Expression level	NormExpression1_-10.0806327555349_PolyDFE.output	NormExpression1	-10.08063276	0.494525892	0.248532962	0.128117446	0.128640982	0.000122131	6.05871099648159e-05	0.3008359	-393.2462949	0.000182718	0.905909323	0.002107	0.005698093	9e-05
Gene network connectivity	NetworkConnectivity9_24.1852678571429_PolyDFE.output	NetworkConnectivity9	24.18526786	0.608652468	0.185675984	0.098030413	0.107506706	0.000117932	1.64974998373424e-05	0.281670344	-1121.518922	0.00013443	0.476682809	0.001513	0.011213777	0.00042
Gene network connectivity	NetworkConnectivity8_18.7608695652174_PolyDFE.output	NetworkConnectivity8	18.76086957	0.561004848	0.209716336	0.110291102	0.11859787	0.00021246	0.000177384	0.285894892	-715.6332538	0.000389844	1.269951246	0.005757	0.011630445	8e-05
Gene network connectivity	NetworkConnectivity7_14.7389162561576_PolyDFE.output	NetworkConnectivity7	14.73891626	0.540277156	0.240543597	0.112676204	0.094224002	0.002013232	0.01026581	0.34234483	-457.194593	0.012279042	5.584254029	0.413448	0.001090553	0.00046
Gene network connectivity	NetworkConnectivity6_11.6027088036117_PolyDFE.output	NetworkConnectivity6	11.6027088	0.531429644	0.246987102	0.116710031	0.098867038	0.000551881	0.005454302	0.339337677	-426.598556	0.006006184	10.3750736	0.372898	0.009091754	0.00189
Gene network connectivity	NetworkConnectivity5_8.81265206812652_PolyDFE.output	NetworkConnectivity5	8.812652068	0.515309131	0.247331034	0.119774282	0.106184778	0.001699877	0.009700897	0.328741762	-410.0026013	0.011400774	6.193375077	0.391404	0.000179542	0.00023
Gene network connectivity	NetworkConnectivity4_6.19815668202765_PolyDFE.output	NetworkConnectivity4	6.198156682	0.542070026	0.215462597	0.114031522	0.123784495	0.000427117	0.004224244	0.283961496	-634.3331272	0.004651361	10.38210572	0.273026	0.003857964	0.00399
Gene network connectivity	NetworkConnectivity3_4.19025522041763_PolyDFE.output	NetworkConnectivity3	4.19025522	0.53867897	0.199044678	0.112861263	0.143943717	0.000502684	0.004968689	0.251655831	-806.3874548	0.005471373	10.37628014	0.277288	0.001070397	0.00298
Gene network connectivity	NetworkConnectivity20_503.733502538071_PolyDFE.output	NetworkConnectivity20	503.7335025	0.748622131	0.141373114	0.050702517	0.027859728	0.030745766	0.000696744	0.450589238	-1552.479	0.031442511	0.262501814	0.533282	0.01105617	9e-05
Gene network connectivity	NetworkConnectivity2_2.55424528301887_PolyDFE.output	NetworkConnectivity2	2.554245283	0.540204686	0.220758393	0.114058914	0.117315318	0.000703629	0.006959061	0.295409934	-585.0219969	0.00766269	10.3822232	0.394036	0.00075908	0.00162
Gene network connectivity	NetworkConnectivity19_269.434343434343_PolyDFE.output	NetworkConnectivity19	269.4343434	0.708042739	0.161704072	0.059407086	0.033698703	0.026124736	0.011022664	0.441824487	-1147.274345	0.0371474	0.823085754	0.597521	0.003344279	1e-04
Gene network connectivity	NetworkConnectivity18_190.489655172414_PolyDFE.output	NetworkConnectivity18	190.4896552	0.684178825	0.176282237	0.047443119	0.016656561	0.075439258	0	0.586532435	-670.8481689	0.075439258	0.003088534	0.78874	0.001382561	7e-05
Gene network connectivity	NetworkConnectivity17_142.702637889688_PolyDFE.output	NetworkConnectivity17	142.7026379	0.651434372	0.176926256	0.086794027	0.082095059	0.000157604	0.002592681	0.31351245	-1282.917702	0.002750286	16.9456469	0.349161	0.005147964	6e-04
Gene network connectivity	NetworkConnectivity16_114.058673469388_PolyDFE.output	NetworkConnectivity16	114.0586735	0.629053485	0.198230427	0.091495061	0.076283552	0.000620339	0.004317137	0.342702947	-860.0228499	0.004937475	7.448138102	0.314717	0.001558139	0.00079
Gene network connectivity	NetworkConnectivity15_94.2464454976303_PolyDFE.output	NetworkConnectivity15	94.2464455	0.597053169	0.202230757	0.101393448	0.099183055	6.48215860571399e-05	7.4748983942885e-05	0.306181	-828.3714304	0.000139571	1.601448396	0.002813	0.000115165	9e-05
Gene network connectivity	NetworkConnectivity14_76.1100244498778_PolyDFE.output	NetworkConnectivity14	76.11002445	0.632382466	0.193716579	0.091599666	0.080134983	0.000548674	0.001617633	0.331378384	-940.384908	0.002166307	3.423954283	0.086643	0.001852117	0.00488
Gene network connectivity	NetworkConnectivity13_61.0935251798561_PolyDFE.output	NetworkConnectivity13	61.09352518	0.613080325	0.210543519	0.093383386	0.071858549	0.001932526	0.009201694	0.362182409	-695.6622487	0.011134221	5.245607743	0.439651	0.000104244	1e-04
Gene network connectivity	NetworkConnectivity12_49.0809523809524_PolyDFE.output	NetworkConnectivity12	49.08095238	0.637301378	0.177411266	0.090611472	0.092973209	1.90877456071048e-05	0.001683588	0.295680879	-1303.410113	0.001702676	88.70161881	0.605866	0.000201998	1e-04
Gene network connectivity	NetworkConnectivity11_39.3650442477876_PolyDFE.output	NetworkConnectivity11	39.36504425	0.574931055	0.222036504	0.103229418	0.086118097	0.011151294	0.002533633	0.342746344	-587.816533	0.013684927	0.592894482	0.166447	0.007170747	0.00026
Gene network connectivity	NetworkConnectivity10_30.8611111111111_PolyDFE.output	NetworkConnectivity10	30.86111111	0.628009987	0.184604287	0.076899099	0.053316556	0.057170071	0	0.388293906	-860.7484712	0.057170071	0.008937558	0.495576	0.007232449	0.00236
Gene network connectivity	NetworkConnectivity1_1.25_PolyDFE.output	NetworkConnectivity1	1.25	0.51096483	0.229503671	0.123072234	0.13616572	0.000224455	6.90884932249558e-05	0.280108019	-501.4813728	0.000293544	0.691257797	0.002902	0.012546273	0.00084
Independent expression level	expresscorrec9_-0.233684324459439_PolyDFE.output	expresscorrec9	-0.233684324	0.568875848	0.217464191	0.103486309	0.090414672	0.008495855	0.011263125	0.331867622	-613.2774888	0.01975898	1.779125247	0.31722	0.007621722	0.00015
Independent expression level	expresscorrec8_-0.427546314186282_PolyDFE.output	expresscorrec8	-0.427546314	0.565074495	0.208771668	0.109307702	0.116508573	0.000209414	0.000128148	0.287741538	-729.6185153	0.000337562	1.032457412	0.004569	0.012252404	1e-04
Independent expression level	expresscorrec7_-0.610839542353423_PolyDFE.output	expresscorrec7	-0.610839542	0.539520753	0.219911411	0.114236672	0.118884921	0.000553329	0.006892915	0.292894001	-591.2090802	0.007446244	12.95073391	0.43662	0.00767472	0.0011
Independent expression level	expresscorrec6_-0.825867346219088_PolyDFE.output	expresscorrec6	-0.825867346	0.574525989	0.199911135	0.106428305	0.118053224	0.000550906	0.000530442	0.279384001	-847.3786171	0.001081347	1.403995434	0.016826	0.000701891	0.00329
Independent expression level	expresscorrec5_-1.08063551432112_PolyDFE.output	expresscorrec5	-1.080635514	0.570683721	0.196540531	0.106351302	0.122357167	0.000592014	0.003475266	0.271908964	-886.5439121	0.004067279	6.357141141	0.172326	0.000135724	0.00036
Independent expression level	expresscorrec4_-1.3659737764318_PolyDFE.output	expresscorrec4	-1.365973776	0.564461718	0.197101925	0.107970308	0.127585173	0.000264541	0.002616334	0.266543586	-874.4726143	0.002880875	10.38206241	0.18499	0.004157042	0.00113
Independent expression level	expresscorrec3_-1.72188495933081_PolyDFE.output	expresscorrec3	-1.721884959	0.485429348	0.246498071	0.130211729	0.137678315	0.00012968	5.28588348320813e-05	0.289739525	-391.7748645	0.000182538	0.806883991	0.001884	0.008148519	1e-04
Independent expression level	expresscorrec20_3.30048579387237_PolyDFE.output	expresscorrec20	3.300485794	0.754842677	0.129491609	0.055898502	0.042071895	0.007459814	0.010235504	0.36724633	-2685.60349	0.017695318	1.826692173	0.472897	0.000178714	9e-05
Independent expression level	expresscorrec2_-2.20624570365519_PolyDFE.output	expresscorrec2	-2.206245704	0.494807538	0.241940683	0.126431044	0.131102327	0.000777976	0.004940433	0.293847158	-417.4489882	0.005718409	6.838184762	0.225148	3.784345e-05	9e-05
Independent expression level	expresscorrec19_2.19006709180286_PolyDFE.output	expresscorrec19	2.190067092	0.683970923	0.175071263	0.07607944	0.057273534	0.000565609	0.007039231	0.367372969	-1189.193353	0.00760484	12.93897055	0.614658	0.004328491	0.00428
Independent expression level	expresscorrec18_1.70159526762654_PolyDFE.output	expresscorrec18	1.701595268	0.671217553	0.17217548	0.080702412	0.069959346	0.001275855	0.004669353	0.333400211	-1340.733514	0.005945208	4.139673207	0.260012	0.00046106	0.00683
Independent expression level	expresscorrec17_1.3425820679739_PolyDFE.output	expresscorrec17	1.342582068	0.643841665	0.185898926	0.088348922	0.078281815	0.000351471	0.003277202	0.328390697	-1069.718305	0.003628673	9.815767208	0.301508	0.000269377	0.00299
Independent expression level	expresscorrec16_1.07759408967161_PolyDFE.output	expresscorrec16	1.07759409	0.619327903	0.196642121	0.095141949	0.086913906	0.000782646	0.001191475	0.321453875	-902.3703088	0.001974121	1.980466952	0.049581	0.004234282	3e-04
Independent expression level	expresscorrec15_0.848994744886591_PolyDFE.output	expresscorrec15	0.848994745	0.602904359	0.2096364	0.09933748	0.086631651	0.000110729	0.001379381	0.332205884	-732.6166291	0.00149011	12.95078156	0.1734	0.01401796	0.00405
Independent expression level	expresscorrec14_0.649353577573078_PolyDFE.output	expresscorrec14	0.649353578	0.62743548	0.197711812	0.089526523	0.071985273	0.00468465	0.008656262	0.35138588	-839.105201	0.013340912	2.311858454	0.320078	0.005452778	9e-05
Independent expression level	expresscorrec13_0.463913048976675_PolyDFE.output	expresscorrec13	0.463913049	0.631949617	0.17783652	0.092277641	0.097843254	8.92215571761668e-05	3.74541282388563e-06	0.288692117	-1308.169109	9.296697e-05	0.31136038	0.001055	0.010218449	9e-05
Independent expression level	expresscorrec12_0.299455175490552_PolyDFE.output	expresscorrec12	0.299455175	0.636077758	0.182462951	0.091070849	0.089003782	0.000253251	0.00113141	0.306283385	-1172.365682	0.001384661	4.950712901	0.070925	4.765016e-05	9e-05
Independent expression level	expresscorrec11_0.121611386370651_PolyDFE.output	expresscorrec11	0.121611386	0.586711816	0.226905984	0.07734665	0.037559932	0.063443914	0.008031704	0.486994969	-452.7039993	0.071475618	0.457464978	0.676414	0.012747034	7e-05
Independent expression level	expresscorrec10_-0.0518951231123452_PolyDFE.output	expresscorrec10	-0.051895123	0.583355628	0.209631827	0.103696297	0.098317493	0.000251773	0.004746982	0.31315424	-721.9112949	0.004998754	19.34993521	0.481535	0.006405529	0.00094
Independent expression level	expresscorrec1_-3.08426900200374_PolyDFE.output	expresscorrec1	-3.084269002	0.467259225	0.258976246	0.135316858	0.138287954	0.000115	4.47170961866972e-05	0.297138832	-332.238157	0.000159717	0.785516424	0.001621	0.003091354	0.00058
Independent connectivity	conneccorrec9_-0.0965744968947463_PolyDFE.output	conneccorrec9	-0.096574497	0.563013534	0.226972098	0.103756115	0.083507551	0.019598405	0.003152296	0.351394611	-534.9597258	0.022750701	0.505953833	0.24617	0.015509717	2e-04
Independent connectivity	conneccorrec8_-0.190352053890095_PolyDFE.output	conneccorrec8	-0.190352054	0.568932158	0.220414729	0.106545988	0.095928103	0.001179616	0.006999405	0.324935899	-607.4227436	0.008179022	6.42065527	0.346008	0.002212751	0.00111
Independent connectivity	conneccorrec7_-0.294952992638965_PolyDFE.output	conneccorrec7	-0.294952993	0.552252515	0.225142976	0.107658666	0.094484534	0.008740067	0.011721242	0.330886776	-545.9226599	0.020461309	1.794903533	0.316612	0.000218323	0.00108
Independent connectivity	conneccorrec6_-0.403074507742592_PolyDFE.output	conneccorrec6	-0.403074508	0.578697604	0.207459218	0.104735222	0.103565602	0.000509212	0.005033141	0.303847527	-743.2902782	0.005542353	10.37614095	0.346773	0.011536797	0.00262
Independent connectivity	conneccorrec5_-0.525447705040698_PolyDFE.output	conneccorrec5	-0.525447705	0.552086857	0.220714756	0.112079582	0.111333218	0.00054596	0.003239626	0.302941238	-600.6220822	0.003785586	6.420836999	0.175405	0.001750606	0.00058
Independent connectivity	conneccorrec4_-0.662694409223104_PolyDFE.output	conneccorrec4	-0.662694409	0.514671788	0.254067648	0.116512939	0.092519573	0.003808658	0.018419394	0.354942266	-377.155924	0.022228052	5.320536032	0.552853	5.689855e-05	9e-05
Independent connectivity	conneccorrec3_-0.814376955755123_PolyDFE.output	conneccorrec3	-0.814376956	0.541439354	0.200792762	0.113585125	0.14403471	0.000116209	3.18408087900401e-05	0.252761996	-797.2931543	0.00014805	0.650703585	0.00137	0.018007264	3e-04
Independent connectivity	conneccorrec20_1.17968074867897_PolyDFE.output	conneccorrec20	1.179680749	0.699871584	0.155407859	0.067339331	0.050691988	0.021630755	0.005058483	0.367302734	-1574.82482	0.026689238	0.601252875	0.396748	0.005168763	0.00062
Independent connectivity	conneccorrec2_-1.02314319898299_PolyDFE.output	conneccorrec2	-1.023143199	0.551073284	0.211398114	0.111506347	0.120468543	0.000723785	0.004829926	0.284930046	-680.3031675	0.005553711	7.161515942	0.243496	0.001439905	0.00482
Independent connectivity	conneccorrec19_0.904820834107995_PolyDFE.output	conneccorrec19	0.904820834	0.659521047	0.184900457	0.062379495	0.030555662	0.05959491	0.003048429	0.483927721	-734.1525575	0.062643339	0.330815731	0.678869	0.010016684	1e-04
Independent connectivity	conneccorrec18_0.747690025062537_PolyDFE.output	conneccorrec18	0.747690025	0.660119299	0.175641378	0.085207014	0.07888304	0.000132616	1.66531817178406e-05	0.318326848	-1315.796655	0.000149269	0.455965033	0.002235	0.0119747	7e-05
Independent connectivity	conneccorrec17_0.628785270652295_PolyDFE.output	conneccorrec17	0.628785271	0.629002069	0.194631193	0.092126788	0.080715502	0.000234843	0.003289606	0.331041611	-922.6970388	0.003524448	14.50196344	0.373261	0.00031037	9e-05
Independent connectivity	conneccorrec16_0.527836196734988_PolyDFE.output	conneccorrec16	0.527836197	0.630674587	0.201935953	0.088068791	0.065987607	0.001539201	0.011793861	0.368716522	-777.1563942	0.013333062	8.152106455	0.607363	6.535191e-05	1e-04
Independent connectivity	conneccorrec15_0.437231814857155_PolyDFE.output	conneccorrec15	0.437231815	0.622362459	0.198599272	0.094781957	0.084250933	5.37674439271552e-06	1.67560731956229e-09	0.327718487	-876.7365058	5.37842e-06	0.123854742	6.4e-05	4.445455e-05	9e-05
Independent connectivity	conneccorrec14_0.347951126614139_PolyDFE.output	conneccorrec14	0.347951127	0.634324355	0.187269591	0.090061141	0.081591408	0.002230041	0.004523465	0.323302568	-1039.849563	0.006753506	2.495112597	0.183856	0.000375663	0.00056
Independent connectivity	conneccorrec13_0.268116893628407_PolyDFE.output	conneccorrec13	0.268116894	0.635778027	0.170776398	0.090611121	0.100948033	0.00014018	0.001746242	0.278360809	-1520.482623	0.001886421	12.95074482	0.188548	0.000297521	0.00086
Independent connectivity	conneccorrec12_0.180999967781968_PolyDFE.output	conneccorrec12	0.180999968	0.63415699	0.176043471	0.091045411	0.095914024	0.000951974	0.00188813	0.290055212	-1341.519913	0.002840104	2.44945806	0.074429	8.372158e-05	0.00038
Independent connectivity	conneccorrec11_0.0888482105725973_PolyDFE.output	conneccorrec11	0.088848211	0.611812539	0.200705754	0.097200148	0.088802009	8.15480807057067e-05	0.001398002	0.321456547	-845.25275	0.00147955	17.63855684	0.216791	0.004004778	0.00137
Independent connectivity	conneccorrec10_-0.00689612239774014_PolyDFE.output	conneccorrec10	-0.006896122	0.607280226	0.197287637	0.098007592	0.094299195	0.001277885	0.001847466	0.309807365	-892.4334495	0.00312535	1.902111278	0.069192	0.005769005	0.00487
Independent connectivity	conneccorrec1_-1.3714604945221_PolyDFE.output	conneccorrec1	-1.371460495	0.558427756	0.202121037	0.110311437	0.128998746	0.000109992	3.10321381405965e-05	0.26865232	-803.3183947	0.000141024	0.660543241	0.001457	0.018699833	8e-05
*column headers as follows:
GroupValue = Mean value of the genome biology trait (e.g. expression level)	over the group of genes
Discretized DFE: The proportion of mutations estimated to fall into the following bins of NeS (scaled strength of selection):
<-100
-100 to -10
-10 to -1
-1 to 0
0 to 1
>1
b = shape parameter of the gamma deleterious DFE
S_d = scale parameter of the gamma deleterious DFE (NeS)
p_b = shape parameter of the exponential beneficial DFE
S_b = scale parameter of the exponential beneficial DFE (NeS)
alpha = proportion of substitutions inferred to be adaptive
eps_an = estimated rate of misinference of ancestral state
criteria = gradient of the likelihood
